# Direct high-throughput deconvolution of non-canonical bases via nanopore sequencing and bootstrapped learning

**DOI:** 10.1101/2024.12.02.625113

**Authors:** Mauricio Perez, Michiko Kimoto, Priscilla Rajakumar, Chayaporn Suphavilai, Rafael Peres da Silva, Hui Pen Tan, Nicholas Ting Xun Ong, Hannah Nicholas, Ichiro Hirao, Chew Wei Leong, Niranjan Nagarajan

## Abstract

The discovery of non-canonical bases (NCBs) in viruses and the development of synthetic xeno-nucleic acids (XNAs) to expand the genetic alphabet has spawned interest in many applications, from viral genomics, to synthetic biology and DNA storage. However, the inability to read non-canonical bases in a direct, high-throughput manner has been a significant limitation to its study and applicability. Here we demonstrate that XNA templates containing non-canonical bases can be directly and robustly sequenced (>2.3 million reads/flowcell, similar to DNA controls) on a MinION sequencer from Oxford Nanopore Technologies to obtain signal data that is significantly distinct from DNA controls (median fold-change >6×). To enable training of machine learning models that deconvolve these signals and basecall non-canonical and canonical bases, we developed a framework to synthesize a complex pool of 1,024 NCB-containing oligonucleotides with diverse 6-mer sequence contexts and high purity (>90% NCB-insertion on average). Bootstrapped models to assist in data preparation, and data augmentation with spliced reads to provide high context diversity, enabled learning of a generalizable model to call canonical as well as non-canonical bases with high accuracy (>80%) and specificity (99%). These results highlight the versatility of nanopore sequencing as a platform for interrogating nucleic acids for viral genomic and xenobiology applications, and the potential to transform the study of genetic material beyond those that use canonical bases.
