## Supplementary File 3 for "Direct high-throughput deconvolution of non-canonical bases via nanopore sequencing and bootstrapped learning"

### Sheet: Replenishment Template Library
Pool name	Sequence (phosphorylated)	k-mer (Ds-strand)
A_pool	/5Phos/AAAAAATTAAACGGGTGGGTCGTTCCCTGGAAATTCTTACGCATACCGCTACGCAAAAAATGTCACACATGAAACAGCTGCCATAAAAAA	AAAAAYAAAAA
A_pool	/5Phos/AACAAATGTACTAGCGAACAGAGCCCCTTCCTTGTCCTACGCATACCGCTACGCAAAAAATGTCACACATGAAACAGCTGCCATAAACAA	AACAAYAACAA
A_pool	/5Phos/AAGAAATTGCTGAAACAGCAATAGGACTTTGTTACAGTACGCATACCGCTACGCAAAAAATGTCACACATGAAACAGCTGCCATAAAGAA	AAGAAYAAGAA
A_pool	/5Phos/AAGCAATGATGAAGGTCCCTAGAACACCTTTACTAGCTACGCATACCGCTACGCAAAAAATGTCACACATGAAACAGCTGCCATAAAGCA	AAGCAYAAGCA
A_pool	/5Phos/AATAAATAGTGGCTTGTATCATGAAATCCTACCGATGTACGCATACCGCTACGCAAAAAATGTCACACATGAAACAGCTGCCATAAATAA	AATAAYAATAA
A_pool	/5Phos/ACAAAATGTTCACTCGACAGCTCGCATCGACAGATGCTACGCATACCGCTACGCAAAAAATGTCACACATGAAACAGCTGCCATAACAAA	ACAAAYACAAA
A_pool	/5Phos/ACGAAATAAAGTCTTCCTATAATGGCAGGTCGAGTTCTACGCATACCGCTACGCAAAAAATGTCACACATGAAACAGCTGCCATAACGAA	ACGAAYACGAA
A_pool	/5Phos/ACTAAATGGTCGACAACCGCAAAGCACCGATCCGCACTACGCATACCGCTACGCAAAAAATGTCACACATGAAACAGCTGCCATAACTAA	ACTAAYACTAA
A_pool	/5Phos/AGAAAATCCTAATGTGGGAGTGAAGGGTGTACAGGACTACGCATACCGCTACGCAAAAAATGTCACACATGAAACAGCTGCCATAAGAAA	AGAAAYAGAAA
A_pool	/5Phos/AGCCAATGCTTACCGGCGGGGTGGAGGAAAGCCACGATACGCATACCGCTACGCAAAAAATGTCACACATGAAACAGCTGCCATAAGCCA	AGCCAYAGCCA
A_pool	/5Phos/AGGAAATATTGCCTTAGGTTATTTGTAATGTTAGCCGTACGCATACCGCTACGCAAAAAATGTCACACATGAAACAGCTGCCATAAGGAA	AGGAAYAGGAA
A_pool	/5Phos/AGGCAATGCGAGTCTGTCAAGACCAAAGAGAAAGTCATACGCATACCGCTACGCAAAAAATGTCACACATGAAACAGCTGCCATAAGGCA	AGGCAYAGGCA
A_pool	/5Phos/CAAAAATCCCGTTCTCTGTTGTTCTGGTTCCGGTGAGTACGCATACCGCTACGCAAAAAATGTCACACATGAAACAGCTGCCATACAAAA	CAAAAYCAAAA
A_pool	/5Phos/CCCAAATTGCGTACTCACTCTCGTACCACACTACCTGTACGCATACCGCTACGCAAAAAATGTCACACATGAAACAGCTGCCATACCCAA	CCCAAYCCCAA
A_pool	/5Phos/CCGAAATTCCGGTAAATATGAACGCTCGATTCATCCTTACGCATACCGCTACGCAAAAAATGTCACACATGAAACAGCTGCCATACCGAA	CCGAAYCCGAA
A_pool	/5Phos/CCGGAATGAAGCCGTCTACTAAGGTAGTTCGCCTAAGTACGCATACCGCTACGCAAAAAATGTCACACATGAAACAGCTGCCATACCGGA	CCGGAYCCGGA
A_pool	/5Phos/CGCAAATTTGACCTTCCTTTGGCAACAGAGTGGTTCATACGCATACCGCTACGCAAAAAATGTCACACATGAAACAGCTGCCATACGCAA	CGCAAYCGCAA
A_pool	/5Phos/CGCGAATACGCGAGGCTATTTATAAGCGCTGATTCATTACGCATACCGCTACGCAAAAAATGTCACACATGAAACAGCTGCCATACGCGA	CGCGAYCGCGA
A_pool	/5Phos/CGGCAATAAAGGATTATGATAGCAATTTCGGACGGCATACGCATACCGCTACGCAAAAAATGTCACACATGAAACAGCTGCCATACGGCA	CGGCAYCGGCA
A_pool	/5Phos/CGGGAATCCACAATTCGAGCTTTGACTGACAAAAGAGTACGCATACCGCTACGCAAAAAATGTCACACATGAAACAGCTGCCATACGGGA	CGGGAYCGGGA
A_pool	/5Phos/GAAAAATCAAAACCAGAGATCGTCGCGCGTAATAAGATACGCATACCGCTACGCAAAAAATGTCACACATGAAACAGCTGCCATAGAAAA	GAAAAYGAAAA
A_pool	/5Phos/GAAGAATCAACTTTGGCTACCTTAGACTCGTCAAACTTACGCATACCGCTACGCAAAAAATGTCACACATGAAACAGCTGCCATAGAAGA	GAAGAYGAAGA
A_pool	/5Phos/GACGAATGGCCCCTACTCCACCATCTGTCCGTATTATTACGCATACCGCTACGCAAAAAATGTCACACATGAAACAGCTGCCATAGACGA	GACGAYGACGA
A_pool	/5Phos/GCAAAATCGCTCGTGCATCCACCTACCGAAGCCGCGATACGCATACCGCTACGCAAAAAATGTCACACATGAAACAGCTGCCATAGCAAA	GCAAAYGCAAA
A_pool	/5Phos/GCACAATTACGACGCTCGTATGGCGTAACCCACACTCTACGCATACCGCTACGCAAAAAATGTCACACATGAAACAGCTGCCATAGCACA	GCACAYGCACA
A_pool	/5Phos/GCAGAATGTTGCCGGATTCGTGATGCGGAGAATTCTATACGCATACCGCTACGCAAAAAATGTCACACATGAAACAGCTGCCATAGCAGA	GCAGAYGCAGA
A_pool	/5Phos/GCCAAATCGCCCAAAGTTACTGGCGTCACTCGGATAGTACGCATACCGCTACGCAAAAAATGTCACACATGAAACAGCTGCCATAGCCAA	GCCAAYGCCAA
A_pool	/5Phos/GCCGAATACGCGGACAGCATAGCCGTATACCGGTCTTTACGCATACCGCTACGCAAAAAATGTCACACATGAAACAGCTGCCATAGCCGA	GCCGAYGCCGA
A_pool	/5Phos/GCGAAATACACCTATTTCCATACGAGTACCGCTGCAGTACGCATACCGCTACGCAAAAAATGTCACACATGAAACAGCTGCCATAGCGAA	GCGAAYGCGAA
A_pool	/5Phos/GCGCAATTGGGTCCAGATGGCCTGCGATTACACAACATACGCATACCGCTACGCAAAAAATGTCACACATGAAACAGCTGCCATAGCGCA	GCGCAYGCGCA
A_pool	/5Phos/GCGGAATCTTTCGCCCCGCCGTATTTACTACTTACTGTACGCATACCGCTACGCAAAAAATGTCACACATGAAACAGCTGCCATAGCGGA	GCGGAYGCGGA
A_pool	/5Phos/GCTAAATAGACGCGGGCAAGGAATGGGCTGGAGCTCGTACGCATACCGCTACGCAAAAAATGTCACACATGAAACAGCTGCCATAGCTAA	GCTAAYGCTAA
A_pool	/5Phos/GCTGAATAAGCGCATCACCTACGAGAAGTCAATCCAGTACGCATACCGCTACGCAAAAAATGTCACACATGAAACAGCTGCCATAGCTGA	GCTGAYGCTGA
A_pool	/5Phos/GGCAAATGGAATAATCCTATACAACGTCAAAGCAAGGTACGCATACCGCTACGCAAAAAATGTCACACATGAAACAGCTGCCATAGGCAA	GGCAAYGGCAA
A_pool	/5Phos/GGCCAATGATCAACTCTTGGTCAGACGTCTTGACAACTACGCATACCGCTACGCAAAAAATGTCACACATGAAACAGCTGCCATAGGCCA	GGCCAYGGCCA
A_pool	/5Phos/GGCGAATAATCGAAGTACCCTCTCAGCGCGATTCTTCTACGCATACCGCTACGCAAAAAATGTCACACATGAAACAGCTGCCATAGGCGA	GGCGAYGGCGA
A_pool	/5Phos/GGGCAATTTTATAGAGTTCATTTAACCGATCTGTGTGTACGCATACCGCTACGCAAAAAATGTCACACATGAAACAGCTGCCATAGGGCA	GGGCAYGGGCA
A_pool	/5Phos/TAAAAATACCATCCAAGCTCCCCTGGGCATAGTCCGTTACGCATACCGCTACGCAAAAAATGTCACACATGAAACAGCTGCCATATAAAA	TAAAAYTAAAA
A_pool	/5Phos/TAAGAATTAACGAGAAGCCAACAACTCACACTCATCGTACGCATACCGCTACGCAAAAAATGTCACACATGAAACAGCTGCCATATAAGA	TAAGAYTAAGA
A_pool	/5Phos/TACAAATCGCCACCCTTCTCGTGGACCCACCTCTTTATACGCATACCGCTACGCAAAAAATGTCACACATGAAACAGCTGCCATATACAA	TACAAYTACAA
A_pool	/5Phos/TCAAAATCGACACAGTCCCGTGCAACCTTGTGCTCACTACGCATACCGCTACGCAAAAAATGTCACACATGAAACAGCTGCCATATCAAA	TCAAAYTCAAA
A_pool	/5Phos/TCGAAATGTATCCCCATTCCTATGCGGTCCCTTCATATACGCATACCGCTACGCAAAAAATGTCACACATGAAACAGCTGCCATATCGAA	TCGAAYTCGAA
A_pool	/5Phos/TGGCAATCTACCAGACAGTGGACCCTATCCGTGTTAGTACGCATACCGCTACGCAAAAAATGTCACACATGAAACAGCTGCCATATGGCA	TGGCAYTGGCA
G_pool	/5Phos/AAAAGATTGTAATCGAAGTGCGTGCGCGTAAGTACTGTACGCATACCGCTACGCAAAAAATGTCACACATGAAACAGCTGCCATAAAAAG	AAAAGYAAAAG
G_pool	/5Phos/AAATGATACCTCCCCAACTCTCAATCGAAAAGCTCTCTACGCATACCGCTACGCAAAAAATGTCACACATGAAACAGCTGCCATAAAATG	AAATGYAAATG
G_pool	/5Phos/AACAGATCTAGGCAAGAGGCCGTTCTCAGGACTGTCTTACGCATACCGCTACGCAAAAAATGTCACACATGAAACAGCTGCCATAAACAG	AACAGYAACAG
G_pool	/5Phos/AAGAGATGCCCGGGAAACACAGAACGCTACTAACCACTACGCATACCGCTACGCAAAAAATGTCACACATGAAACAGCTGCCATAAAGAG	AAGAGYAAGAG
G_pool	/5Phos/AAGCGATCTGCTACGGTGACCCCTCAGGTTCATGTCCTACGCATACCGCTACGCAAAAAATGTCACACATGAAACAGCTGCCATAAAGCG	AAGCGYAAGCG
G_pool	/5Phos/ACAAGATATCGTCGGTATAACCAAGTAGAACATCGGTTACGCATACCGCTACGCAAAAAATGTCACACATGAAACAGCTGCCATAACAAG	ACAAGYACAAG
G_pool	/5Phos/ACCAGATGTTGTCATCTCGAAGGAAGCGCCATTCAACTACGCATACCGCTACGCAAAAAATGTCACACATGAAACAGCTGCCATAACCAG	ACCAGYACCAG
G_pool	/5Phos/ACCGGATTCATAGTCTGCTCACTCTCACCGTGCAGTATACGCATACCGCTACGCAAAAAATGTCACACATGAAACAGCTGCCATAACCGG	ACCGGYACCGG
G_pool	/5Phos/AGAAGATCTTCGATTTAGTACACCCGTTACCAGTATTTACGCATACCGCTACGCAAAAAATGTCACACATGAAACAGCTGCCATAAGAAG	AGAAGYAGAAG
G_pool	/5Phos/AGCAGATACTTACTAAACTTACCTGTGACGCGTTCTCTACGCATACCGCTACGCAAAAAATGTCACACATGAAACAGCTGCCATAAGCAG	AGCAGYAGCAG
G_pool	/5Phos/AGCCGATGCACCTTGCGAGAATTCAGTGTAAAGTCAGTACGCATACCGCTACGCAAAAAATGTCACACATGAAACAGCTGCCATAAGCCG	AGCCGYAGCCG
G_pool	/5Phos/AGCTGATGTCTAATCGACACGCACCACATCACAGGGCTACGCATACCGCTACGCAAAAAATGTCACACATGAAACAGCTGCCATAAGCTG	AGCTGYAGCTG
G_pool	/5Phos/AGGCGATCCCCATACTGCCAACTGAATGGTTTCCGGCTACGCATACCGCTACGCAAAAAATGTCACACATGAAACAGCTGCCATAAGGCG	AGGCGYAGGCG
G_pool	/5Phos/ATAAGATTTAGCCAAATAAGACCAGACCACTTACCTTTACGCATACCGCTACGCAAAAAATGTCACACATGAAACAGCTGCCATAATAAG	ATAAGYATAAG
G_pool	/5Phos/CAGCGATACTTCAGAAGGCCCCGGCACTATACGGATATACGCATACCGCTACGCAAAAAATGTCACACATGAAACAGCTGCCATACAGCG	CAGCGYCAGCG
G_pool	/5Phos/CCCAGATAAGAACCGCCACCCTGATCTCCGCCGTTCTTACGCATACCGCTACGCAAAAAATGTCACACATGAAACAGCTGCCATACCCAG	CCCAGYCCCAG
G_pool	/5Phos/CCGAGATATTTTCTCCTGTTTCGACTATAACCCCAGTTACGCATACCGCTACGCAAAAAATGTCACACATGAAACAGCTGCCATACCGAG	CCGAGYCCGAG
G_pool	/5Phos/CCTAGATTAAGACGCCAGTCAACCTTGCTGGGGCTAGTACGCATACCGCTACGCAAAAAATGTCACACATGAAACAGCTGCCATACCTAG	CCTAGYCCTAG
G_pool	/5Phos/CCTGGATAAAAGACCTACGTATTTATCACGAACTATCTACGCATACCGCTACGCAAAAAATGTCACACATGAAACAGCTGCCATACCTGG	CCTGGYCCTGG
G_pool	/5Phos/CGAAGATCTGGATGGTGAGCCTTGCCACAGTAATTAGTACGCATACCGCTACGCAAAAAATGTCACACATGAAACAGCTGCCATACGAAG	CGAAGYCGAAG
G_pool	/5Phos/CGACGATATTTATGTAACTGTCTTACTCTCTCGACGATACGCATACCGCTACGCAAAAAATGTCACACATGAAACAGCTGCCATACGACG	CGACGYCGACG
G_pool	/5Phos/CGCAGATGGTTTCCCCGGGAAAGACGAGTCACGATTGTACGCATACCGCTACGCAAAAAATGTCACACATGAAACAGCTGCCATACGCAG	CGCAGYCGCAG
G_pool	/5Phos/CGCGGATCGTCCATTAGGCTCGACCCTTCAGTCTAGATACGCATACCGCTACGCAAAAAATGTCACACATGAAACAGCTGCCATACGCGG	CGCGGYCGCGG
G_pool	/5Phos/CGGCGATTAGAGTCCGTTAAAACGGCGGAGGTCGATTTACGCATACCGCTACGCAAAAAATGTCACACATGAAACAGCTGCCATACGGCG	CGGCGYCGGCG
G_pool	/5Phos/CGGGGATTTAGTAGCAATGATTCTTGTCGATGAACAATACGCATACCGCTACGCAAAAAATGTCACACATGAAACAGCTGCCATACGGGG	CGGGGYCGGGG
G_pool	/5Phos/CGTAGATCAACTGATCGGCTCAGGTCAACATTCGTCGTACGCATACCGCTACGCAAAAAATGTCACACATGAAACAGCTGCCATACGTAG	CGTAGYCGTAG
G_pool	/5Phos/CTGCGATCTTCTGCCAAGCATGGCAGAAGCGTTCTTCTACGCATACCGCTACGCAAAAAATGTCACACATGAAACAGCTGCCATACTGCG	CTGCGYCTGCG
G_pool	/5Phos/GAAAGATATGTTGCTCGACCTGAAGCATTAGTATAGCTACGCATACCGCTACGCAAAAAATGTCACACATGAAACAGCTGCCATAGAAAG	GAAAGYGAAAG
G_pool	/5Phos/GAGCGATTAATCCATTGATCTATCCCACTGTGACTATTACGCATACCGCTACGCAAAAAATGTCACACATGAAACAGCTGCCATAGAGCG	GAGCGYGAGCG
G_pool	/5Phos/GCAAGATACCGTCATGGAGTTGAGAACCTGATGTAAATACGCATACCGCTACGCAAAAAATGTCACACATGAAACAGCTGCCATAGCAAG	GCAAGYGCAAG
G_pool	/5Phos/GCAGGATCAAATTCGCATGTCTTCTCACAATGGGGAGTACGCATACCGCTACGCAAAAAATGTCACACATGAAACAGCTGCCATAGCAGG	GCAGGYGCAGG
G_pool	/5Phos/GCCAGATTAAGCCTAACCAGGTCGCGTGAGCACTTGGTACGCATACCGCTACGCAAAAAATGTCACACATGAAACAGCTGCCATAGCCAG	GCCAGYGCCAG
G_pool	/5Phos/GCGAGATCGCGTTTGATCTTTTGCCTTAAGAAAACGTTACGCATACCGCTACGCAAAAAATGTCACACATGAAACAGCTGCCATAGCGAG	GCGAGYGCGAG
G_pool	/5Phos/GCGCGATCTGATGCAGTCAGCTTGTCTGGTCCGAAAATACGCATACCGCTACGCAAAAAATGTCACACATGAAACAGCTGCCATAGCGCG	GCGCGYGCGCG
G_pool	/5Phos/GCGGGATCCTCCCGTTTCCCACTCGCTGGAGGACCATTACGCATACCGCTACGCAAAAAATGTCACACATGAAACAGCTGCCATAGCGGG	GCGGGYGCGGG
G_pool	/5Phos/GCTAGATCTTTAGAGCTCTTTTAATGCCTATTGTATCTACGCATACCGCTACGCAAAAAATGTCACACATGAAACAGCTGCCATAGCTAG	GCTAGYGCTAG
G_pool	/5Phos/GCTGGATACTGTTCAATCAGCACAGCTGTTGGAGTCCTACGCATACCGCTACGCAAAAAATGTCACACATGAAACAGCTGCCATAGCTGG	GCTGGYGCTGG
G_pool	/5Phos/GGCAGATCAGGGTTATCGAAGACGAAGACTGGATCCATACGCATACCGCTACGCAAAAAATGTCACACATGAAACAGCTGCCATAGGCAG	GGCAGYGGCAG
G_pool	/5Phos/GGCGGATTGAAGGGCGCAGCTGGTGCCCTGTGTAGGTTACGCATACCGCTACGCAAAAAATGTCACACATGAAACAGCTGCCATAGGCGG	GGCGGYGGCGG
G_pool	/5Phos/GGCTGATTAGCACCCGTTCTTAACTTGGCTGAGCTGATACGCATACCGCTACGCAAAAAATGTCACACATGAAACAGCTGCCATAGGCTG	GGCTGYGGCTG
G_pool	/5Phos/GGGAGATGAGGCTGGTCTTTACCGTACACCTCAAAGATACGCATACCGCTACGCAAAAAATGTCACACATGAAACAGCTGCCATAGGGAG	GGGAGYGGGAG
G_pool	/5Phos/GGGCGATCAGCGGCCATGCAGATGCTACCCTTACATATACGCATACCGCTACGCAAAAAATGTCACACATGAAACAGCTGCCATAGGGCG	GGGCGYGGGCG
G_pool	/5Phos/TAAAGATTCCCTGCTACACATAATTGTGCCCACGCCATACGCATACCGCTACGCAAAAAATGTCACACATGAAACAGCTGCCATATAAAG	TAAAGYTAAAG
G_pool	/5Phos/TATAGATCGTATAGAAAATAAGCAATGTGCTTCGGCTTACGCATACCGCTACGCAAAAAATGTCACACATGAAACAGCTGCCATATATAG	TATAGYTATAG
G_pool	/5Phos/TCAAGATTGCCCCGTGGTCTCAGCACCGTCTATACTATACGCATACCGCTACGCAAAAAATGTCACACATGAAACAGCTGCCATATCAAG	TCAAGYTCAAG
G_pool	/5Phos/TCCAGATGTGCCAATCCGAGAAGTAGTCTATACGATATACGCATACCGCTACGCAAAAAATGTCACACATGAAACAGCTGCCATATCCAG	TCCAGYTCCAG
G_pool	/5Phos/TCCGGATATGGTGAGCTACGGTATACCTAAATCGGTATACGCATACCGCTACGCAAAAAATGTCACACATGAAACAGCTGCCATATCCGG	TCCGGYTCCGG
G_pool	/5Phos/TCGCGATTATGGTCTCAGCAAACGGCTTCGGAGGTGTTACGCATACCGCTACGCAAAAAATGTCACACATGAAACAGCTGCCATATCGCG	TCGCGYTCGCG
G_pool	/5Phos/TGAAGATCCCAGACATGTGTGGGGCAGTATCTAAGGGTACGCATACCGCTACGCAAAAAATGTCACACATGAAACAGCTGCCATATGAAG	TGAAGYTGAAG
G_pool	/5Phos/TGCAGATACCAGTTATTGACGGTGATGCCTTAGGTTCTACGCATACCGCTACGCAAAAAATGTCACACATGAAACAGCTGCCATATGCAG	TGCAGYTGCAG
G_pool	/5Phos/TGCGGATATCATATTGGGATAGCGTACAGCGATGCGGTACGCATACCGCTACGCAAAAAATGTCACACATGAAACAGCTGCCATATGCGG	TGCGGYTGCGG
G_pool	/5Phos/TGGCGATGCTGGCGAGAGGTTCACGTACCATAAAAGATACGCATACCGCTACGCAAAAAATGTCACACATGAAACAGCTGCCATATGGCG	TGGCGYTGGCG
G_pool	/5Phos/TTAAGATACTAGATTTACCTTTTCCACCTGCCACGTATACGCATACCGCTACGCAAAAAATGTCACACATGAAACAGCTGCCATATTAAG	TTAAGYTTAAG
G_pool	/5Phos/TTGAGATGCGCGCAACGCAGAACCTTGTCACTTCCAATACGCATACCGCTACGCAAAAAATGTCACACATGAAACAGCTGCCATATTGAG	TTGAGYTTGAG
G_pool	/5Phos/TTTAGATATGTGCGCTGTTTGCTTGTGGGTGTGCATATACGCATACCGCTACGCAAAAAATGTCACACATGAAACAGCTGCCATATTTAG	TTTAGYTTTAG
C_pool	/5Phos/AAGGCATTTACCGGTCAGTGTGAGGGTGATTTATATTTACGCATACCGCTACGCAAAAAATGTCACACATGAAACAGCTGCCATAAAGGC	AAGGCYAAGGC
C_pool	/5Phos/ACAGCATAACTGCGTCGGTTATCGCCCACACATGGCATACGCATACCGCTACGCAAAAAATGTCACACATGAAACAGCTGCCATAACAGC	ACAGCYACAGC
C_pool	/5Phos/ACGACATGGTGTCACGGCGCGACACCAGGAAGCGTACTACGCATACCGCTACGCAAAAAATGTCACACATGAAACAGCTGCCATAACGAC	ACGACYACGAC
C_pool	/5Phos/ACGGCATCTCCTCTACTAGGGCGCGAAGGAGCGACTATACGCATACCGCTACGCAAAAAATGTCACACATGAAACAGCTGCCATAACGGC	ACGGCYACGGC
C_pool	/5Phos/AGCGCATCACTAATAGGCGCGAACTGCCCGGTTCAGATACGCATACCGCTACGCAAAAAATGTCACACATGAAACAGCTGCCATAAGCGC	AGCGCYAGCGC
C_pool	/5Phos/AGGCCATCCATCCAGGAGACGTTCCACTAAACTTATGTACGCATACCGCTACGCAAAAAATGTCACACATGAAACAGCTGCCATAAGGCC	AGGCCYAGGCC
C_pool	/5Phos/CAAGCATGATCGCTACTACATATGTCCTAGCTCCCACTACGCATACCGCTACGCAAAAAATGTCACACATGAAACAGCTGCCATACAAGC	CAAGCYCAAGC
C_pool	/5Phos/CACGCATGTGCGGTTACGGCAAGCTCGATTTGAAGTCTACGCATACCGCTACGCAAAAAATGTCACACATGAAACAGCTGCCATACACGC	CACGCYCACGC
C_pool	/5Phos/CAGACATCTGGATGGTGAGCCTTGCCACAGTAATTAGTACGCATACCGCTACGCAAAAAATGTCACACATGAAACAGCTGCCATACAGAC	CAGACYCAGAC
C_pool	/5Phos/CAGCCATAGGCATCTCACCTGTTTTCTTAGTTTCGCGTACGCATACCGCTACGCAAAAAATGTCACACATGAAACAGCTGCCATACAGCC	CAGCCYCAGCC
C_pool	/5Phos/CAGGCATCTTGGCATTGGCAGCACGCGCCCCTGGTATTACGCATACCGCTACGCAAAAAATGTCACACATGAAACAGCTGCCATACAGGC	CAGGCYCAGGC
C_pool	/5Phos/CCAACATACGAGACCTAGTGTGGTGACTCTAGAATTGTACGCATACCGCTACGCAAAAAATGTCACACATGAAACAGCTGCCATACCAAC	CCAACYCCAAC
C_pool	/5Phos/CCAGCATCCAACCACCGAGAAGGGGAGGCGTTGGCATTACGCATACCGCTACGCAAAAAATGTCACACATGAAACAGCTGCCATACCAGC	CCAGCYCCAGC
C_pool	/5Phos/CCCACATCACACACACAGACTGCAATTGTCTTGAGTATACGCATACCGCTACGCAAAAAATGTCACACATGAAACAGCTGCCATACCCAC	CCCACYCCCAC
C_pool	/5Phos/CCCCCATCACGTCAAATGAATAATCACCACATTATACTACGCATACCGCTACGCAAAAAATGTCACACATGAAACAGCTGCCATACCCCC	CCCCCYCCCCC
C_pool	/5Phos/CCGACATATAATAGCCCCAACCAGAAGCCGGGTACAATACGCATACCGCTACGCAAAAAATGTCACACATGAAACAGCTGCCATACCGAC	CCGACYCCGAC
C_pool	/5Phos/CCGCCATACGCGGACAGCATAGCCGTATACCGGTCTTTACGCATACCGCTACGCAAAAAATGTCACACATGAAACAGCTGCCATACCGCC	CCGCCYCCGCC
C_pool	/5Phos/CCGGCATGTGCAGATTAGCACGTCCGATTGAAGGACGTACGCATACCGCTACGCAAAAAATGTCACACATGAAACAGCTGCCATACCGGC	CCGGCYCCGGC
C_pool	/5Phos/CCTACATATGAGACCCCGAAGTACTGCTCTCTGCTCCTACGCATACCGCTACGCAAAAAATGTCACACATGAAACAGCTGCCATACCTAC	CCTACYCCTAC
C_pool	/5Phos/CGAACATTTCCTGCAGTTAGTAGTGTGCTCGTACCACTACGCATACCGCTACGCAAAAAATGTCACACATGAAACAGCTGCCATACGAAC	CGAACYCGAAC
C_pool	/5Phos/CGCACATACATGTAAGCGTACTAAAGGTGACGTTAGGTACGCATACCGCTACGCAAAAAATGTCACACATGAAACAGCTGCCATACGCAC	CGCACYCGCAC
C_pool	/5Phos/CGCCCATGAAGGCTATCCATCTGAGACACTCGCCCTATACGCATACCGCTACGCAAAAAATGTCACACATGAAACAGCTGCCATACGCCC	CGCCCYCGCCC
C_pool	/5Phos/CGCGCATAATTAATACCTGGTTAGGTGATGTAACACATACGCATACCGCTACGCAAAAAATGTCACACATGAAACAGCTGCCATACGCGC	CGCGCYCGCGC
C_pool	/5Phos/CGGACATCAGAGTTGTTCCTGCCCCACGCTACGTCTCTACGCATACCGCTACGCAAAAAATGTCACACATGAAACAGCTGCCATACGGAC	CGGACYCGGAC
C_pool	/5Phos/CGGCCATGGGTCTGCCTGTTTGAGCGTAGCTTCGTCATACGCATACCGCTACGCAAAAAATGTCACACATGAAACAGCTGCCATACGGCC	CGGCCYCGGCC
C_pool	/5Phos/CGGGCATATCTGATCAACTCTCAGACCTTACTTTAAGTACGCATACCGCTACGCAAAAAATGTCACACATGAAACAGCTGCCATACGGGC	CGGGCYCGGGC
C_pool	/5Phos/CTGGCATCACCTCCGCGACCAAGTTTCACCCTAGTCATACGCATACCGCTACGCAAAAAATGTCACACATGAAACAGCTGCCATACTGGC	CTGGCYCTGGC
C_pool	/5Phos/GAAACATACAGCGGTCACCCAGACGAGACGGCTGTACTACGCATACCGCTACGCAAAAAATGTCACACATGAAACAGCTGCCATAGAAAC	GAAACYGAAAC
C_pool	/5Phos/GAAGCATAGTATGCAGAAGCCATGGACGCGCAAAACATACGCATACCGCTACGCAAAAAATGTCACACATGAAACAGCTGCCATAGAAGC	GAAGCYGAAGC
C_pool	/5Phos/GACACATCTAGCCAAGAGCCGGGGTACGATGGCGCCTTACGCATACCGCTACGCAAAAAATGTCACACATGAAACAGCTGCCATAGACAC	GACACYGACAC
C_pool	/5Phos/GACCCATACAGGTAAAACGAGATTCTCAAGTCGGCCCTACGCATACCGCTACGCAAAAAATGTCACACATGAAACAGCTGCCATAGACCC	GACCCYGACCC
C_pool	/5Phos/GAGACATTGTCGACACGCATAGTTGTAGCTCAACAGATACGCATACCGCTACGCAAAAAATGTCACACATGAAACAGCTGCCATAGAGAC	GAGACYGAGAC
C_pool	/5Phos/GAGCCATGCAGCACATATGTTTAATCATCTATCTGGTTACGCATACCGCTACGCAAAAAATGTCACACATGAAACAGCTGCCATAGAGCC	GAGCCYGAGCC
C_pool	/5Phos/GAGGCATCGACACAGTCCCGTGCAACCTTGTGCTCACTACGCATACCGCTACGCAAAAAATGTCACACATGAAACAGCTGCCATAGAGGC	GAGGCYGAGGC
C_pool	/5Phos/GATACATCTTAAATTTCCCGCCCGCGCCCTAAGAATATACGCATACCGCTACGCAAAAAATGTCACACATGAAACAGCTGCCATAGATAC	GATACYGATAC
C_pool	/5Phos/GCAACATACAACGTTCGAGTGTCAGGCTCTCGGTGGATACGCATACCGCTACGCAAAAAATGTCACACATGAAACAGCTGCCATAGCAAC	GCAACYGCAAC
C_pool	/5Phos/GCACCATAGCATGAAAATCCGCAGTACAGAGGCCGTCTACGCATACCGCTACGCAAAAAATGTCACACATGAAACAGCTGCCATAGCACC	GCACCYGCACC
C_pool	/5Phos/GCAGCATGAGAATTCCAATCAAGTTCTGCTACCACTATACGCATACCGCTACGCAAAAAATGTCACACATGAAACAGCTGCCATAGCAGC	GCAGCYGCAGC
C_pool	/5Phos/GCATCATTATTCGCTTAGAACCGAGGTGGCTATCTCGTACGCATACCGCTACGCAAAAAATGTCACACATGAAACAGCTGCCATAGCATC	GCATCYGCATC
C_pool	/5Phos/GCCACATCGATGAAGCCGTACGCTCCAACGTCACACGTACGCATACCGCTACGCAAAAAATGTCACACATGAAACAGCTGCCATAGCCAC	GCCACYGCCAC
C_pool	/5Phos/GCCCCATACTTACTAAACTTACCTGTGACGCGTTCTCTACGCATACCGCTACGCAAAAAATGTCACACATGAAACAGCTGCCATAGCCCC	GCCCCYGCCCC
C_pool	/5Phos/GCGACATACCTTCAGGATGCCCTGCTGTCTGTGTCCATACGCATACCGCTACGCAAAAAATGTCACACATGAAACAGCTGCCATAGCGAC	GCGACYGCGAC
C_pool	/5Phos/GCGCCATTAGGATAGAGGGCTAGACTCTCCACGGTTATACGCATACCGCTACGCAAAAAATGTCACACATGAAACAGCTGCCATAGCGCC	GCGCCYGCGCC
C_pool	/5Phos/GCGGCATCGCCTCCGTAAGCTTAGGTGCTTTCCCGATTACGCATACCGCTACGCAAAAAATGTCACACATGAAACAGCTGCCATAGCGGC	GCGGCYGCGGC
C_pool	/5Phos/GCGTCATGATGCAATTCTATGTGTGCATCAGTCGTTTTACGCATACCGCTACGCAAAAAATGTCACACATGAAACAGCTGCCATAGCGTC	GCGTCYGCGTC
C_pool	/5Phos/GCTACATGTCACGGTTTCTGAATACCGGCTGCTCCTCTACGCATACCGCTACGCAAAAAATGTCACACATGAAACAGCTGCCATAGCTAC	GCTACYGCTAC
C_pool	/5Phos/GCTCCATGACCAGCATGTCTACCGATATTAAGCCGATTACGCATACCGCTACGCAAAAAATGTCACACATGAAACAGCTGCCATAGCTCC	GCTCCYGCTCC
C_pool	/5Phos/GCTGCATTTAGTTTCCTCTCATCCTGGTCTACACTGTTACGCATACCGCTACGCAAAAAATGTCACACATGAAACAGCTGCCATAGCTGC	GCTGCYGCTGC
C_pool	/5Phos/GGCACATTCGAACAGAGGGTTTAATCCCACTAGCAGGTACGCATACCGCTACGCAAAAAATGTCACACATGAAACAGCTGCCATAGGCAC	GGCACYGGCAC
C_pool	/5Phos/GGCCCATGCGAGTATCGCATCGCGTGCCCGACTCGAATACGCATACCGCTACGCAAAAAATGTCACACATGAAACAGCTGCCATAGGCCC	GGCCCYGGCCC
C_pool	/5Phos/GGCGCATACCGTTTCCTCCGAGAGCCCATTCGGTGAATACGCATACCGCTACGCAAAAAATGTCACACATGAAACAGCTGCCATAGGCGC	GGCGCYGGCGC
C_pool	/5Phos/GGCTCATCCACGCACATAGTCCAGGTCGCTCAACCGTTACGCATACCGCTACGCAAAAAATGTCACACATGAAACAGCTGCCATAGGCTC	GGCTCYGGCTC
C_pool	/5Phos/GGGCCATCTTAGGTCTCTGCCCCATGGGATTACGTGTTACGCATACCGCTACGCAAAAAATGTCACACATGAAACAGCTGCCATAGGGCC	GGGCCYGGGCC
C_pool	/5Phos/GGGGCATTCAGCGGGGTGACAAACGCTCCACGAATTATACGCATACCGCTACGCAAAAAATGTCACACATGAAACAGCTGCCATAGGGGC	GGGGCYGGGGC
C_pool	/5Phos/TAGACATTGAGGCCGGGAAAACTCACCCATAAAGCAATACGCATACCGCTACGCAAAAAATGTCACACATGAAACAGCTGCCATATAGAC	TAGACYTAGAC
C_pool	/5Phos/TAGGCATCCATAGATACGGCATATGGGAACACGTTCGTACGCATACCGCTACGCAAAAAATGTCACACATGAAACAGCTGCCATATAGGC	TAGGCYTAGGC
C_pool	/5Phos/TCGACATGTATACCAAGTACGGGATCAACCACCCGGATACGCATACCGCTACGCAAAAAATGTCACACATGAAACAGCTGCCATATCGAC	TCGACYTCGAC
C_pool	/5Phos/TCGGCATGCAAACTGACACCGCACCACGTCTTGATACTACGCATACCGCTACGCAAAAAATGTCACACATGAAACAGCTGCCATATCGGC	TCGGCYTCGGC
C_pool	/5Phos/TGGCCATGAGAATTCCAATCAAGTTCTGCTACCACTATACGCATACCGCTACGCAAAAAATGTCACACATGAAACAGCTGCCATATGGCC	TGGCCYTGGCC
C_pool	/5Phos/TGGGCATGAGCAACCCTCTAGCCACTCACTTCGTGCTTACGCATACCGCTACGCAAAAAATGTCACACATGAAACAGCTGCCATATGGGC	TGGGCYTGGGC
T_pool	/5Phos/AAAATATTCTAATTTGAGTGGGTTTTGCATCAGGTACTACGCATACCGCTACGCAAAAAATGTCACACATGAAACAGCTGCCATAAAAAT	AAAATYAAAAT
T_pool	/5Phos/AAATTATCTTAGGTCTCTGCCCCATGGGATTACGTGTTACGCATACCGCTACGCAAAAAATGTCACACATGAAACAGCTGCCATAAAATT	AAATTYAAATT
T_pool	/5Phos/AAGCTATCAGATCTACAGAGGCACATCTGCCAAGTACTACGCATACCGCTACGCAAAAAATGTCACACATGAAACAGCTGCCATAAAGCT	AAGCTYAAGCT
T_pool	/5Phos/AAGGTATACGTAGGTTGAATTCCTATCGCTCTCCGCATACGCATACCGCTACGCAAAAAATGTCACACATGAAACAGCTGCCATAAAGGT	AAGGTYAAGGT
T_pool	/5Phos/AAGTTATGATTGTTCGAAATCCCGGCATGCCCATGAATACGCATACCGCTACGCAAAAAATGTCACACATGAAACAGCTGCCATAAAGTT	AAGTTYAAGTT
T_pool	/5Phos/AATATATGAATCTTTACTAGTCCGGGGATCGACACGCTACGCATACCGCTACGCAAAAAATGTCACACATGAAACAGCTGCCATAAATAT	AATATYAATAT
T_pool	/5Phos/AATTTATCGCCCAAAGTTACTGGCGTCACTCGGATAGTACGCATACCGCTACGCAAAAAATGTCACACATGAAACAGCTGCCATAAATTT	AATTTYAATTT
T_pool	/5Phos/ACGATATATATTTTCGACGCTTAGGTCCTGAGATATATACGCATACCGCTACGCAAAAAATGTCACACATGAAACAGCTGCCATAACGAT	ACGATYACGAT
T_pool	/5Phos/ACGCTATTAACACTGGGTCGTTACAGGACCGGGCTCTTACGCATACCGCTACGCAAAAAATGTCACACATGAAACAGCTGCCATAACGCT	ACGCTYACGCT
T_pool	/5Phos/ACGTTATAGCTCTTTGACGTATAAGATGTAGCCGAGTTACGCATACCGCTACGCAAAAAATGTCACACATGAAACAGCTGCCATAACGTT	ACGTTYACGTT
T_pool	/5Phos/ACTATATCTATTCGCTGGCGGACCGAGCTGATGGTATTACGCATACCGCTACGCAAAAAATGTCACACATGAAACAGCTGCCATAACTAT	ACTATYACTAT
T_pool	/5Phos/AGCGTATAATAGCCGCGAAGAACTGAGTAATTGTAATTACGCATACCGCTACGCAAAAAATGTCACACATGAAACAGCTGCCATAAGCGT	AGCGTYAGCGT
T_pool	/5Phos/AGGCTATCCGATTTCACAGGGCACAGCTCAGCAGGTATACGCATACCGCTACGCAAAAAATGTCACACATGAAACAGCTGCCATAAGGCT	AGGCTYAGGCT
T_pool	/5Phos/CAGCTATACGAATTTACTCTGGTGACGTCCATTTGTATACGCATACCGCTACGCAAAAAATGTCACACATGAAACAGCTGCCATACAGCT	CAGCTYCAGCT
T_pool	/5Phos/CCAATATAATCACCATCTCCAAGAAACATTCCCCACATACGCATACCGCTACGCAAAAAATGTCACACATGAAACAGCTGCCATACCAAT	CCAATYCCAAT
T_pool	/5Phos/CCGATATTAGGAGAATAAACCACGTTCGGCCATTAATTACGCATACCGCTACGCAAAAAATGTCACACATGAAACAGCTGCCATACCGAT	CCGATYCCGAT
T_pool	/5Phos/CCGCTATATTCGGCAACGAGACAGACCGGGCGCGAATTACGCATACCGCTACGCAAAAAATGTCACACATGAAACAGCTGCCATACCGCT	CCGCTYCCGCT
T_pool	/5Phos/CCGGTATCCCCGATTACCGTGTTTGGTAGCTCAGAGGTACGCATACCGCTACGCAAAAAATGTCACACATGAAACAGCTGCCATACCGGT	CCGGTYCCGGT
T_pool	/5Phos/CCGTTATGGTGCGAGGTTCCGATACAAGCTCGCTATGTACGCATACCGCTACGCAAAAAATGTCACACATGAAACAGCTGCCATACCGTT	CCGTTYCCGTT
T_pool	/5Phos/CGAGTATAACTTAGAATTAGCATCTGACCGCGCAATATACGCATACCGCTACGCAAAAAATGTCACACATGAAACAGCTGCCATACGAGT	CGAGTYCGAGT
T_pool	/5Phos/CGCCTATCAGAAAATTTGCTCTATGTTAAGCGTAATCTACGCATACCGCTACGCAAAAAATGTCACACATGAAACAGCTGCCATACGCCT	CGCCTYCGCCT
T_pool	/5Phos/CGGCTATGACCTGTAGTGAGCGCAACCGACGACTATATACGCATACCGCTACGCAAAAAATGTCACACATGAAACAGCTGCCATACGGCT	CGGCTYCGGCT
T_pool	/5Phos/CGGGTATCACAACCCCGTAGTTCCTGAGATTCAACAATACGCATACCGCTACGCAAAAAATGTCACACATGAAACAGCTGCCATACGGGT	CGGGTYCGGGT
T_pool	/5Phos/GAATTATTGCGCCTGTGCACACTCTCTCAACATACCCTACGCATACCGCTACGCAAAAAATGTCACACATGAAACAGCTGCCATAGAATT	GAATTYGAATT
T_pool	/5Phos/GACCTATCCAGCCGACGTGATGAATCTGTCTCATGAATACGCATACCGCTACGCAAAAAATGTCACACATGAAACAGCTGCCATAGACCT	GACCTYGACCT
T_pool	/5Phos/GACGTATCCAGTCACCGCCGGTTCCAATTCCATGGAGTACGCATACCGCTACGCAAAAAATGTCACACATGAAACAGCTGCCATAGACGT	GACGTYGACGT
T_pool	/5Phos/GAGCTATCGGCGTAGGTTATATCGTTTGTACATGATATACGCATACCGCTACGCAAAAAATGTCACACATGAAACAGCTGCCATAGAGCT	GAGCTYGAGCT
T_pool	/5Phos/GCAATATCGGGAACGGCAGCAAAACTCCCAAGCTTACTACGCATACCGCTACGCAAAAAATGTCACACATGAAACAGCTGCCATAGCAAT	GCAATYGCAAT
T_pool	/5Phos/GCAGTATGAGAAGGAGGATTGACAACCTTTAGATGGCTACGCATACCGCTACGCAAAAAATGTCACACATGAAACAGCTGCCATAGCAGT	GCAGTYGCAGT
T_pool	/5Phos/GCATTATTTCTAGCTTTAAGAGTTACAGATCACGGAGTACGCATACCGCTACGCAAAAAATGTCACACATGAAACAGCTGCCATAGCATT	GCATTYGCATT
T_pool	/5Phos/GCCATATCGTCTGCGTAAAGACATGGTCCTAGGGTTATACGCATACCGCTACGCAAAAAATGTCACACATGAAACAGCTGCCATAGCCAT	GCCATYGCCAT
T_pool	/5Phos/GCCCTATATTGAATGAGTGTACTTCCCCTTGTAGACATACGCATACCGCTACGCAAAAAATGTCACACATGAAACAGCTGCCATAGCCCT	GCCCTYGCCCT
T_pool	/5Phos/GCCTTATTATATCTTATGTGGTTCTCGCAAACCCATGTACGCATACCGCTACGCAAAAAATGTCACACATGAAACAGCTGCCATAGCCTT	GCCTTYGCCTT
T_pool	/5Phos/GCGATATCCATAGCGGCGATCAAATATAACATCCTTATACGCATACCGCTACGCAAAAAATGTCACACATGAAACAGCTGCCATAGCGAT	GCGATYGCGAT
T_pool	/5Phos/GCGCTATGCGGCTGAGAAGAGGCATAACGGCATCAGGTACGCATACCGCTACGCAAAAAATGTCACACATGAAACAGCTGCCATAGCGCT	GCGCTYGCGCT
T_pool	/5Phos/GCGGTATGTACGACTCATATGCGCTCGCGGATGGTTCTACGCATACCGCTACGCAAAAAATGTCACACATGAAACAGCTGCCATAGCGGT	GCGGTYGCGGT
T_pool	/5Phos/GCGTTATCAGAGGCCGAACGAGAACTATGACCACATCTACGCATACCGCTACGCAAAAAATGTCACACATGAAACAGCTGCCATAGCGTT	GCGTTYGCGTT
T_pool	/5Phos/GCTATATGTAAGCGCCTTGAAGGGCTCCATAAGGTATTACGCATACCGCTACGCAAAAAATGTCACACATGAAACAGCTGCCATAGCTAT	GCTATYGCTAT
T_pool	/5Phos/GCTCTATCCGCATAAATGAGTGGAACGTGCAATAAACTACGCATACCGCTACGCAAAAAATGTCACACATGAAACAGCTGCCATAGCTCT	GCTCTYGCTCT
T_pool	/5Phos/GGCATATGGAGTACGAAACATTCAAATCGCTCGAACGTACGCATACCGCTACGCAAAAAATGTCACACATGAAACAGCTGCCATAGGCAT	GGCATYGGCAT
T_pool	/5Phos/GGCCTATGTGATCGACGAAGGGGACAAGGTGCCTTTCTACGCATACCGCTACGCAAAAAATGTCACACATGAAACAGCTGCCATAGGCCT	GGCCTYGGCCT
T_pool	/5Phos/GGCGTATAGGTCCAATATTCTTTAACCAGGGAAATTATACGCATACCGCTACGCAAAAAATGTCACACATGAAACAGCTGCCATAGGCGT	GGCGTYGGCGT
T_pool	/5Phos/GGGCTATCTTACTTCTGAAGGGGATCGGGGATACCGATACGCATACCGCTACGCAAAAAATGTCACACATGAAACAGCTGCCATAGGGCT	GGGCTYGGGCT
T_pool	/5Phos/TAAGTATAAACTTCTCGTCATCCAGTGTACTGAGAAATACGCATACCGCTACGCAAAAAATGTCACACATGAAACAGCTGCCATATAAGT	TAAGTYTAAGT
T_pool	/5Phos/TAATTATCTAGCGAGAGCGACTCTTGTACATGCTTACTACGCATACCGCTACGCAAAAAATGTCACACATGAAACAGCTGCCATATAATT	TAATTYTAATT
T_pool	/5Phos/TATATATGAGGCTGGTCTTTACCGTACACCTCAAAGATACGCATACCGCTACGCAAAAAATGTCACACATGAAACAGCTGCCATATATAT	TATATYTATAT
T_pool	/5Phos/TATTTATACGACGGACGACAAACTCCCTGCCCGCGACTACGCATACCGCTACGCAAAAAATGTCACACATGAAACAGCTGCCATATATTT	TATTTYTATTT
T_pool	/5Phos/TCAATATCGATAGTCTCTACTAGAGCTTTCAGGCGGTTACGCATACCGCTACGCAAAAAATGTCACACATGAAACAGCTGCCATATCAAT	TCAATYTCAAT
T_pool	/5Phos/TCACTATCTTCTGCCAAGCATGGCAGAAGCGTTCTTCTACGCATACCGCTACGCAAAAAATGTCACACATGAAACAGCTGCCATATCACT	TCACTYTCACT
T_pool	/5Phos/TCAGTATTAATACAGAATTTACACTTACAACACTGGCTACGCATACCGCTACGCAAAAAATGTCACACATGAAACAGCTGCCATATCAGT	TCAGTYTCAGT
T_pool	/5Phos/TCGCTATATCATAACCCAACAAATGACTACCCCGTGCTACGCATACCGCTACGCAAAAAATGTCACACATGAAACAGCTGCCATATCGCT	TCGCTYTCGCT
T_pool	/5Phos/TCGGTATACCGCCCCATTGCCGGGTTATCCTCAGTCATACGCATACCGCTACGCAAAAAATGTCACACATGAAACAGCTGCCATATCGGT	TCGGTYTCGGT
T_pool	/5Phos/TCTATATCCTGGCAATTATCAATCCAGGCTGGCTTTTTACGCATACCGCTACGCAAAAAATGTCACACATGAAACAGCTGCCATATCTAT	TCTATYTCTAT
T_pool	/5Phos/TGGCTATCCCGAGTATCTAAACCTGCGCCGGCTTACGTACGCATACCGCTACGCAAAAAATGTCACACATGAAACAGCTGCCATATGGCT	TGGCTYTGGCT
T_pool	/5Phos/TGTATATAATCACCATCTCCAAGAAACATTCCCCACATACGCATACCGCTACGCAAAAAATGTCACACATGAAACAGCTGCCATATGTAT	TGTATYTGTAT
T_pool	/5Phos/TTAATATGTAATGGCCGTTTTGGCCACGTAGTTTAGTTACGCATACCGCTACGCAAAAAATGTCACACATGAAACAGCTGCCATATTAAT	TTAATYTTAAT
