## Supplementary File 4 for "Direct high-throughput deconvolution of non-canonical bases via nanopore sequencing and bootstrapped learning"

### Sheet: DNA Fragments
Name	Usage	Sequence (5'- to -3'); Y = Ds (blue: barcode seq); X = Diol-Pa
XNA01-55	Ds-template	TTTCACACAGGAAACAGCTATGACGGTACYTTGCCCTATAGTGAGTCGTATTATC
XNA02-55	Ds-template	TTTCACACAGGAAACAGCTATGACGGATCYTATCCCTATAGTGAGTCGTATTATC
XNA03-55	Ds-template	TTTCACACAGGAAACAGCTATGACGGTACYTCGCCCTATAGTGAGTCGTATTATC
XNA04-55	Ds-template	TTTCACACAGGAAACAGCTATGACGGTACYGTGCCCTATAGTGAGTCGTATTATC
XNA05-55	Ds-template	TTTCACACAGGAAACAGCTATGACGGTAGYTTGCCCTATAGTGAGTCGTATTATC
XNA06-55	Ds-template	TTTCACACAGGAAACAGCTATGACGGCCCYTTGCCCTATAGTGAGTCGTATTATC
XNA07-55	Ds-template	TTTCACACAGGAAACAGCTATGACGGCACYTTGCCCTATAGTGAGTCGTATTATC
XNA08-55	Ds-template	TTTCACACAGGAAACAGCTATGACGGCACYTCGCCCTATAGTGAGTCGTATTATC
XNA09-55	Ds-template	TTTCACACAGGAAACAGCTATGACGGCGCYTTGCCCTATAGTGAGTCGTATTATC
XNA10-55	Ds-template	TTTCACACAGGAAACAGCTATGACGGATTYGATCCCTATAGTGAGTCGTATTATC
XNA11-55	Ds-template	TTTCACACAGGAAACAGCTATGACGGATTYAATCCCTATAGTGAGTCGTATTATC
XNA12-55	Ds-template	TTTCACACAGGAAACAGCTATGACGGATAYGATCCCTATAGTGAGTCGTATTATC
XNA13-60	Ds-template	TTTCACACAGGAAACAGCTATGACGGCCCYTTACYGTGCCCTATAGTGAGTCGTATTATC
XNA14-62	Ds-template	TTTCACACAGGAAACAGCTATGACGGCCCYTTGTACYGTGCCCTATAGTGAGTCGTATTATC
XNA15-65	Ds-template	TTTCACACAGGAAACAGCTATGACGGCCCYTTGTAATACYGTGCCCTATAGTGAGTCGTATTATC
XNA16-68	Ds-template	TTTCACACAGGAAACAGCTATGACGGCCCYTTGTAACGATACYGTGCCCTATAGTGAGTCGTATTATC
Ds4-AA-8	Ds-template	TTTCACACAGGAAACAGCTATGAATCGAYATCGAGATCGYGATCGCATGCYCATGCTACGTYTACGTTAGTGAGTCGTATTATC
Ds4-AB-8	Ds-template	TTTCACACAGGAAACAGCTATGACATGAYCATGAGACGTYGACGTCACGTYCACGTTCTGAYTCTGATAGTGAGTCGTATTATC
Ds4-AC-8	Ds-template	TTTCACACAGGAAACAGCTATGAACAGTYACAGTGTCGAYGTCGAATCGCYATCGCTATGCYTATGCTAGTGAGTCGTATTATC
Ds4-AD-8	Ds-template	TTTCACACAGGAAACAGCTATGAATACGYATACGGATGCYGATGCCATCGYCATCGTATCGYTATCGTAGTGAGTCGTATTATC
XB2-01-68	barcode	TTTTTTTTGCGTAGCGGGATCCAGCTCGCTGACACATAGATCTAGCGTGACGATAATACGACTCACTA
XB2-02-68	barcode	TTTTTTTTGCGTAGCGGGATCCAGCTGACGACTCTGATCATAGTGCAGCACGATAATACGACTCACTA
XB2-03-68	barcode	TTTTTTTTGCGTAGCGGGATCCAGCGCGACGCAGCTACTGTATATGATCACGATAATACGACTCACTA
XB2-04-68	barcode	TTTTTTTTGCGTAGCGGGATCCAGCTCACTCTCAGAGTCAGATGTCGAGACGATAATACGACTCACTA
XB2-05-68	barcode	TTTTTTTTGCGTAGCGGGATCCAGCTGATCAGCAGTAGCTCAGCATGTCACGATAATACGACTCACTA
XB2-06-68	barcode	TTTTTTTTGCGTAGCGGGATCCAGCCGTCTGTCATCAGACGATAGTAGCACGATAATACGACTCACTA
XB2-07-68	barcode	TTTTTTTTGCGTAGCGGGATCCAGCGATGCTAGCATCATGTATCGACGCACGATAATACGACTCACTA
XB2-08-68	barcode	TTTTTTTTGCGTAGCGGGATCCAGCCAGTAGCGCTGATGTACTCACAGTACGATAATACGACTCACTA
XB2-09-68	barcode	TTTTTTTTGCGTAGCGGGATCCAGCTACGAGCTCACACTCAGTGATGTGACGATAATACGACTCACTA
XB2-10-68	barcode	TTTTTTTTGCGTAGCGGGATCCAGCGTGACTATGCTATCTACGCGACGAACGATAATACGACTCACTA
XB2-11-68	barcode	TTTTTTTTGCGTAGCGGGATCCAGCTGATAGCACGTACATCGCTAGCTGACGATAATACGACTCACTA
XB2-12-68	barcode	TTTTTTTTGCGTAGCGGGATCCAGCTCGTACGTACAGTATGACGACTGCACGATAATACGACTCACTA
XB2-13-68	barcode	TTTTTTTTGCGTAGCGGGATCCAGCTACTCGCATAGATGCAGTGCACGTACGATAATACGACTCACTA
XB2-14-68	barcode	TTTTTTTTGCGTAGCGGGATCCAGCGTGCTCTCACATGAGCACATGAGTACGATAATACGACTCACTA
XB2-15-68	barcode	TTTTTTTTGCGTAGCGGGATCCAGCCGTCGATGACGATCGACTCTATAGACGATAATACGACTCACTA
XB2-16-68	barcode	TTTTTTTTGCGTAGCGGGATCCAGCCACTCGCATGTATAGAGCGATGTCACGATAATACGACTCACTA
SeqPri21	Sanger Gap sequencing primer	GCTCACTCATTAGGCACCCCA
pUC19rev-AMMM49	PCR primer to prep short XNA	CAAGCTTGGCGTAATCATGGTCATAGTTTCACACAGGAAACAGCTATGA
pUC19fwd-AMMM44	PCR primer to prep short XNA	GCTCACTCATTAGGCACCCCATTTTTTTTGCGTAGCGGGATCCA
Seq24	Sanger gap sequencing primer	TTTTTTTTGCGTAGCGGGATCCAG
pUC19-LinRev26	Primers to prepare left/right arm	CTATGACCATGATTACGCCAAGCTTG
pUC19-LinFwd21	Primers to prepare left/right arm	TGGGGTGCCTAATGAGTGAGC
BsaI-Fwd19	Fusion PCR primer to prepare long XNA	ATCATTGCAGCACTGGGGC
BsaI-Rev18	Fusion PCR primer to prepare long XNA	CACGCTCACCGGCTCCAG
k-mer 90mer pool	1024 XNA (Table S3 / Table S4)	N1N2N3N4N5-AT-(barcode 30nt)-TACGCATACCGCTACGCAAAAAATGTCACACATGAAACAGCTGCCA-TA-N1N2N3N4N5
pUC19rev-47	PCR primer to prep short 1024XNA	CAAGCTTGGCGTAATCATGGTCATAGTCACACATGAAACAGCTGCCA
pUC19fwd-42	PCR primer to prep short 1024XNA	GCACACTCATTAGGCACCCCATTTTTTGCGTAGCGGTATGCG
31A-Pa	Template for N1N2N3N4T (for Table S3)	TGXANNNNTATGGCAGCTGTTTCATGTGTGA
31G-Pa	Template for N1N2N3N4C (for Table S3)	TGXGNNNNTATGGCAGCTGTTTCATGTGTGA
31C-Pa	Template for N1N2N3N4G (for Table S3)	TGXCNNNNTATGGCAGCTGTTTCATGTGTGA
31T-Pa	Template for N1N2N3N4A (for Table S3)	TGXTNNNNTATGGCAGCTGTTTCATGTGTGA
A-MH-temp20	Template for N1N2N3N4T (for Tables S3/S4)	GCGAAGCGTANNNNTATGG(ddC)
G-MH-temp20	Template for N1N2N3N4C (for Tables S3/S4)	GCGAAGCGTGNNNNTATGG(ddC)
C-MH-temp20	Template for N1N2N3N4G (for Tables S3/S4)	GCGAAGCGTCNNNNTATGG(ddC)
T-MH-temp20	Template for N1N2N3N4A (for Tables S3/S4)	GCGAAGCGTTNNNNTATGG(ddC)
