## Supplementary File 5 for "Direct high-throughput deconvolution of non-canonical bases via nanopore sequencing and bootstrapped learning"

### Sheet: DNA Fragment Mapping
ID XNA (short/long)	Ds-Template	Barcode
XNA01	XNA01-55	XB2-01-68
XNA02	XNA02-55	XB2-02-68
XNA03	XNA03-55	XB2-03-68
XNA04	XNA04-55	XB2-04-68
XNA05	XNA05-55	XB2-05-68
XNA06	XNA06-55	XB2-06-68
XNA07	XNA07-55	XB2-07-68
XNA08	XNA08-55	XB2-08-68
XNA09	XNA09-55	XB2-09-68
XNA10	XNA10-55	XB2-10-68
XNA11	XNA11-55	XB2-11-68
XNA12	XNA12-55	XB2-12-68
XNA13	XNA13-60	XB2-13-68
XNA14	XNA14-62	XB2-14-68
XNA15	XNA15-65	XB2-15-68
XNA16	XNA16-68	XB2-16-68
XNA17	Ds4-AA-8	XB2-01-68
XNA18	Ds4-AB-8	XB2-02-68
XNA19	Ds4-AC-8	XB2-03-68
XNA20	Ds4-AD-8	XB2-04-68
